# Holistic Characterization of Single Hepatocyte Transcriptome Responses to High Fat Diet

**DOI:** 10.1101/2020.04.16.045260

**Authors:** Sung Rye Park, Chun-Seok Cho, Jingyue Xi, Hyun Min Kang, Jun Hee Lee

**Affiliations:** Department of Molecular and Integrative Physiology and Institute for Gerontology, University of Michigan Medical School, Ann Arbor, MI 48109, USA; Department of Biostatistics and Center for Statistical Genetics, University of Michigan School of Public Health, Ann Arbor, MI 48109, USA

**Keywords:** scRNA-seq, hepatocytes, obesity, NAFLD, HFD

## Abstract

During nutritional overload and obesity, hepatocyte function is grossly altered, and a subset of hepatocytes begins to accumulate fat droplets, leading to non-alcoholic fatty liver disease (NAFLD). Recent single cell studies revealed how non-parenchymal cells, such as macrophages, hepatic stellate cells, and endothelial cells, heterogeneously respond to NAFLD. However, it remains to be characterized how hepatocytes, the major constituents of the liver, respond to nutritional overload in NAFLD. Here, using droplet-based single cell RNA-sequencing (Drop-seq), we characterized how the transcriptomic landscape of individual hepatocytes is altered in response to high-fat diet (HFD) and NAFLD. We showed that the entire hepatocytes population undergoes substantial transcriptome changes upon HFD, although the patterns of alteration were highly heterogeneous with zonation-dependent and –independent effects. Periportal (zone 1) hepatocytes downregulated many zone 1-specific marker genes, while a small number of genes mediating gluconeogenesis were upregulated. Pericentral (zone 3) hepatocytes also downregulated many zone 3-specific genes; however, they upregulated several genes that promote HFD-induced fat droplet formation, consistent with findings that zone 3 hepatocytes accumulate more lipid droplets. Zone 3 hepatocytes also upregulated ketogenic pathways as an adaptive mechanism to HFD. Interestingly, many of the top HFD-induced genes, which encode proteins regulating lipid metabolism, were strongly co-expressed with each other in a subset of hepatocytes, producing a variegated pattern of spatial co-localization that is independent of metabolic zonation. In conclusion, our dataset provides a useful resource for understanding hepatocellular alteration during NAFLD at single cell level.
