## Supplemental Table S1 for "Holistic Characterization of Single Hepatocyte Transcriptome Responses to High Fat Diet"

### Sheet: SUMMARY
LFD-up	HFD-up	Portal-up	Central-up	LF-Portal	LF-Central	HF-Portal	HF-Central
Cyp3a11	Fabp1	Mup20	Rgn	Gstp1	Cyp3a11	Aldob	Cyp4a14
Serpina3k	Apoa4	Alb	Cyp2c29	Mup7	Mup17	Fbp1	Csad
Selenbp2	Cyp4a14	Mup3	Aldh1a1	Serpina1e	Inmt	Mup20	Fabp2
Orm1	G0s2	Fgb	Acaa1b	Apoa1	Cyp2d9		Gclc
Gstp1	Aldob	Cyp2f2	Cyp2e1	Hpx	Ttc36		Acaa1b
Cyp2c70	Gm6484	Serpina1e	Cyp2c37	Mup1	Cyp2c29		Paqr9
Mup7	Dbi	Hpx	Cyp2c50	Cyp2f2	Ang		Aldh3a2
Gnmt	Leap2	Gc	Cyp1a2	Mup12	Gstm1		Aldh1a1
Ces2a	Elovl5	Sds	Slco1b2	C9	Ugt2b1		Ldha
Mup11	Mat1a	mt-Cytb	Gsta3	Bhmt	Scd1		Serpina6
Serpina1e	Hmgcs2	Mup1	Gstm1	Serpina1d	Rnase4		Ces2e
Apoa1	Mup21	Hsd17b13	Gulo	Serpina1b	Cyp1a2		Slco1b2
Hpx	Serpina3m	Trf	Cyp2a5	Cth	Hpd		Rdx
Nudt7	Csad	Hal	Mup17	Igf1	Mup18		Pex11a
Cyp7b1	Crot	Ambp	Apoc1	Sds	Cyp27a1		Abcd3
Upp2	Abcb4	Hrsp12	Oat	Agxt	Oat		Mgll
Aldh1l1	Jun	Serpina1b	Csad	Ifitm3	Cyp2a5		Nr1i3
Mup17	Zfp36l1	Fbp1	Cyp7a1	Pck1	Por
C8b	Mfsd2a	Gstp1	Nr1i3	Aldh1b1	Gstm3
Egfr	Dusp1	Mup7	Akr1c6	Cyp2a12	Acsm1
Gpx1	Hamp	Amdhd1	Pltp	D4Wsu53e	Acaa1a
Mup16	Acat1	Aox3	Cyp2d9	Cox7b	Cyp2c50
Inmt	Atp5k	Fgg	Fitm1	Hal	Cyp2c54
Ahsg	Fabp2	Apoa1	Aldh2	Hsd17b6	Rpl14
Cyp2d9	Calm1	Uox	Sod1		Stard10
Mup1	Gclc	Serpina1d	Slc22a1		Rpl32
Ddt	Plin2	Arg1	Lect2		Adh6-ps1
Cyp2f2	Mid1ip1	Mup12	Slc1a2		Gadd45gip1
Mup12	Slc17a8	Hsd11b1	Sord		2810007J24Rik
C9	Ppp1r3b	Kng1	Acox1		Tmem150a
Ttc36	Mgst3	Aldob	Me1		Gstm6
Igfbp2	Tob1	Serpina12	Blvrb		Pink1
Onecut1	Fbp1	Atp5j	Cyp2c54		Ndufv1
Atp5d	Glud1	Pck1	Ugt2b1		Mup9
Hsd17b2	Tsc22d1	mt-Nd5	Hpd		Neat1
Hsd3b5	Cdh2	Hsd17b6	Prdx6
Cyb5r3	Acaa1b	Atp5g1	Acsm1
Vtn	Tubb2a	Aldh1b1	Rnase4
Alas1	Inhbe	Sfxn1	Atp5e
Rps14	Atf5	C9	Gstm3
Cyp4a12a	Fasn	Cyp2a12	Cpox
Cyp2c29	Paqr9	Gls2	Plbd1
Ang	Aldh3a2	Bhmt	Sardh
Slc38a3	Elovl2	Hp	Lhpp
Chchd10	Pter	Ifitm3	Aqp9
Bhmt	Aldh1a1	Pigr	Acsl1
H2-Q10	A330069E16Rik	mt-Nd2	Agpat2
Ces3b	Ldha	Uroc1	Cldn2
C3	Gyk	B2m	Pon1
Serpina1c	Dhrs7	Ly6e	Tbx3
Gstm1	Ndufc1	Etnppl	Ppap2b
Cyp3a25	Retsat	mt-Nd4	Acp2
Apom	Chpt1	G6pc	Cyp4a10
Mup14	Acadm	Apoc2	Aldh3a2
Cyp4a12b	1500017E21Rik	F2	Susd4
Ugt2b1	Snrpd3	C8a	Cat
Tmem205	N4bp2l1	Apof	Cyp4a14
Comt	Cxcl1	Cox7b	Hspa14.1
Serpina1d	Serpina6	Cth	Gcdh
Ftl1	Hes1	Spcs2	Herc4
Rarres1	Maob	Edf1	Gstm6
Scd1	Camk2n1	Tat	Psmd7
Rnase4	Tars	Atp5o	Stard10
Cyp1a2	Id2	mt-Co1	Rhbg
Cps1	Ces2e	Agxt	Setd1a
Mdh1	Arpp19	Igf1	Elovl3
Urah	Zfand6	AI182371	Ces1c
1100001G20Rik	Iqgap2	D4Wsu53e	Abcg8
Hpd	Net1	Ftcd	Gm13775
Gstt2	Slco1b2	Aspg	Gstm2
2200002D01Rik	Rdx	Ctsc	Gm26924
Saa1	Cpt1a	Ctsl	Por
Serpina1b	Lipa	Cfhr2	Rpl26
Hint2	Mup20	Slc25a47	Paqr9
Cth	Fam35a		Oxr1
Mup18	Slc4a4		Cant1
Gsta2	mt-Rnr1		Ugt1a6a
Igf1	Nadk2		Rplp1
Gpt	Pex11a		Rpl13
Qsox1	Abcd3		Actb
Hrg	Colgalt1		Rfc1
Clec2h	Ndufa1		Cdo1
Sds	Ndufab1		Rps20
Gcat	Lgals1		Rpl8
Gpcpd1	Gck		Scd1
Agxt	Tuba1c		Acads
Ifitm3	Mgll		Crygn
Moxd1	Nop14		Sharpin
Krt18	Nr1i3		Mrs2
Cyp27a1	Gpd2		Emc1
Nnmt	U2surp		Ubxn4
Cyp3a59			Ctsd
Ankhd1			Stt3a
Ugt2b38			Reep6
Keg1			Ang
Oat			Smarcd2
Nme1			Cept1
Ppib			Mup9
Pck1			S100a10
Slc27a5			Inmt
Cyp2a5			Erdr1
Por			Gcgr
Aldh1b1			Imp3
Serpinf2			Bod1
Dbp			Mbl1
Haao			Prrg2
Gsta4			Ubc
Ccl9			Adam17
Lifr			Cib2
Tmem176a			Dcaf11
Cpb2			Ces1d
Ninj1			Hsd17b4
Eef1d			Trim28
H13			Dhcr24
Dcxr			Ces2e
Rpl35a			Rps15
Thrsp			Vcp
Slc10a1			Hsd3b7
Dad1			Smarcb1
Gstm3			Cyp3a11
Qdpr			Tle1
Avpi1			Nceh1
Tpmt			Cyp2c68
Osgin1			Acaa1a
Mafb			Slc16a10
Tspo			Rab43
Ndufs7			Sdha
Lpin2			Rmdn2
Upb1			Agxt2
Aadat			Atox1
Atp5b			Anapc7
Acsm1			Hsd17b12
Pxmp2			Rexo4
Pgrmc1			Klf9
Serping1			Hsp90aa1
Fah			Mob1b
Mup6			Lpgat1
Igfbp4			Rpl32
Prpf6			Proser2
Fkbp11			Tigd2
Fdx1			Phyh
Hibadh			Nr1h3
C2			Ppcdc
Sult5a1			Pvrl1
Acaa1a			Cyr61
C4a			Abi1
Qprt			Tomm70a
Cyp2a12			Ahcy
Shmt2			2810006K23Rik
Cyp2c50			Tmem97
Akr7a5			Cenpb
Cyp2c54			Cltc
Rpl14			Cs
Sephs2			Mup18
Pgls			Luc7l3
D4Wsu53e			Nr2f2
Stard10			Hmgcs1
Selenbp1			Tspan31
Spp2			Hypk
Rps11			Ndufv1
Ramp2			Lin7a
Etnk2			Ylpm1
Abhd14b			Anxa5
Fis1			Gclc
Cox7b			BC025446
Msrb1			Dpy30
Hal			Mbl2
Arhgef26			Rpl14
Rpl32			Dram2
0610007P14Rik			Creg1
Bckdha			Nploc4
Hes6			Pfdn2
Puf60			Mlxipl
Adh6-ps1			Dhx9
Ddost			Mthfd1
Rps9			Slco1a1
Prdx5			Exoc5
Aldh7a1			Cxxc1
Oaf			Smarca4
D17Wsu104e			Gid8
Dera			Emc10
Cela1			Rab1b
S100a1			Senp6
Gm21974			Hdhd3
Gadd45gip1			Capza2
Aass			Cct7
Rpl4			Dlst
Bclaf1			Dym
Fetub			Kdm2a
Gm2a			Adh6-ps1
Rps5			Gstm4
Gne			Got2
Crp			Ttc36
Mrpl30			Mvb12a
H2-D1			Brd4
Brk1			Clta
2810007J24Rik			Fam222b
Sdhd			Rras2
Tmem147			Ddx21
Tmem150a			Cdc14b
Psmb2			2010012O05Rik
Rpl22			Prnp
Igfals			Hadha
Gstm6			Tns1
Pink1			Rdx
Manf			Mcm3ap
Rapgef4			Ptms
Nlrp6			Map4
Hsd3b3			Mcat
Ndufv1			Setd6
P2rx4			Gm11963
Sdhc			Slc4a2
Ndufa9			Fcgrt
Hsd17b6			Abcb8
Tecr			Eif3b
Cyp2c44			Arpc1a
Prodh			Tubg1
Mup9			Usp5
Hgd			Spint2
Sbds			Aars
Adck3			Rnmt
Dnhd1			Azin1
Ccdc124			Rnf19b
Neat1			Hmgxb4
Anp32b			Atic
Bphl			Slc29a1
			Efr3a
			Aldh9a1
			Ctbp1
			Rnf125
			Pex19
			Ap4b1
			Gadd45gip1
			Tspan4
			Kmt2b
			Pcsk6
			Nelfe
			Anxa7
			Mgll
			Mrpl10
			Bag1
			Nfib
			Ttc38
			Abcd3
			2810007J24Rik
			Ldha
			Tubb5
			Mrap
			Cyp27a1
			Mapk1
			Pex11a
			Neat1
			Kmt2a
			Eef2
			Fabp2
			Nucks1
			Rpl37
			Ghitm
			Fkbp2
			Nat9
			Med21
			Mogs
			Cpeb4
			Atg12
			Mapkapk2
			0610010K14Rik
			Ddx41
			Grina
			Txnrd1
			Glul
			Serpina6
			Bfar
			Gnb2l1
			Abcc3
			Nsfl1c
			Tkt
			Rpl41
			Mpst
			Nmt1
			Napg
			Pink1
			Hsp90ab1
			Cnppd1
			Ankrd26
			Dxo
			Pdzk1
			Eci2
			F5
			Mars
			Rnf181
			Fam25c
			Qk
			Kmt2c
			Secisbp2l
			Nfe2l1
			Pygl
			Srprb
			Jmjd8
			Mia3
			Pemt
			Rtfdc1
			Cd36
			Pctp
			Scrn2
			Nudcd2
			Dio1
			Mob2
			Ubn2
			2810004N23Rik
			Coasy
			Hgfac
			Iars
			Stx18
			Sfpq
			Psmc3
			Tmem150a
			0610037L13Rik
			2810428I15Rik
			Tuba4a
			Guf1

### Sheet: LFD-UP
	p_val	avg_logFC
Cyp3a11	1.0574e-74	2.74829
Serpina3k	8.28736e-64	0.835329
Selenbp2	2.24057e-63	2.1943
Orm1	6.867e-49	1.10851
Gstp1	5.25037e-46	1.26131
Cyp2c70	2.74236e-42	1.30457
Mup7	4.92621e-41	1.08101
Gnmt	1.13563e-33	0.624914
Ces2a	4.47477e-33	1.19483
Mup11	5.74478e-32	0.849514
Serpina1e	1.08297e-30	0.869959
Apoa1	7.64689e-30	0.400903
Hpx	1.45186e-29	0.715465
Nudt7	1.62745e-28	0.867418
Cyp7b1	4.47533e-24	0.927061
Upp2	6.57675e-23	0.894871
Aldh1l1	8.24506e-22	0.697279
Mup17	1.67443e-21	0.954498
C8b	1.77748e-21	0.896255
Egfr	1.67903e-20	0.917603
Gpx1	8.77317e-19	0.356877
Mup16	2.14678e-18	0.845392
Inmt	8.21603e-18	0.711037
Ahsg	1.16422e-17	0.346714
Cyp2d9	9.05204e-17	0.52246
Mup1	1.16639e-16	0.768748
Ddt	5.27819e-16	0.541063
Cyp2f2	2.23892e-15	0.672876
Mup12	8.1881e-15	0.650919
C9	1.10102e-14	0.516641
Ttc36	3.90204e-14	0.415186
Igfbp2	5.89498e-14	0.702281
Onecut1	8.51786e-14	0.626872
Atp5d	1.40697e-13	0.519362
Hsd17b2	2.5306e-13	0.695125
Hsd3b5	2.84538e-13	0.69153
Cyb5r3	3.41621e-13	0.463999
Vtn	3.75178e-13	0.436023
Alas1	4.22836e-13	0.611712
Rps14	5.5168e-13	0.511018
Cyp4a12a	1.35122e-12	0.570121
Cyp2c29	3.51352e-12	0.805224
Ang	4.30479e-12	0.600181
Slc38a3	5.66217e-12	0.474235
Chchd10	7.40651e-12	0.374459
Bhmt	8.12445e-12	0.405507
H2-Q10	8.56128e-12	0.317321
Ces3b	1.04686e-11	0.617535
C3	1.05541e-11	0.424083
Serpina1c	1.26507e-11	0.258138
Gstm1	1.45796e-11	0.531784
Cyp3a25	1.6732e-11	0.495984
Apom	6.37267e-11	0.445148
Mup14	6.65588e-11	0.584247
Cyp4a12b	9.34063e-11	0.494068
Ugt2b1	1.06417e-10	0.577022
Tmem205	1.64353e-10	0.339656
Comt	1.6734e-10	0.346587
Serpina1d	2.11276e-10	0.300983
Ftl1	2.27826e-10	0.273318
Rarres1	2.58071e-10	0.541119
Scd1	3.81298e-10	0.350047
Rnase4	4.16567e-10	0.430055
Cyp1a2	4.24894e-10	0.658549
Cps1	5.73618e-10	0.380861
Mdh1	6.55783e-10	0.383788
Urah	1.01513e-09	0.374241
1100001G20Rik	1.66514e-09	0.261192
Hpd	2.25346e-09	0.371875
Gstt2	3.15967e-09	0.438879
2200002D01Rik	6.17493e-09	0.544376
Saa1	1.01284e-08	0.627613
Serpina1b	1.12711e-08	0.255497
Hint2	1.26445e-08	0.38151
Cth	2.20214e-08	0.46969
Mup18	4.58913e-08	0.338374
Gsta2	4.70098e-08	0.311243
Igf1	5.39983e-08	0.332549
Gpt	6.79703e-08	0.386039
Qsox1	6.92436e-08	0.465654
Hrg	1.05637e-07	0.329712
Clec2h	1.33016e-07	0.337769
Sds	1.33851e-07	0.483137
Gcat	1.55734e-07	0.424078
Gpcpd1	2.08933e-07	0.488116
Agxt	2.10506e-07	0.409242
Ifitm3	2.44069e-07	0.349454
Moxd1	2.49917e-07	0.290831
Krt18	3.50104e-07	0.352481
Cyp27a1	3.74275e-07	0.448346
Nnmt	4.2137e-07	0.358076
Cyp3a59	4.41313e-07	0.409705
Ankhd1	4.5782e-07	0.388658
Ugt2b38	4.95348e-07	0.417485
Keg1	7.85779e-07	0.361448
Oat	1.06291e-06	0.443308
Nme1	1.09507e-06	0.396199
Ppib	1.11528e-06	0.359592
Pck1	1.18209e-06	0.278956
Slc27a5	1.1837e-06	0.348326
Cyp2a5	1.19989e-06	0.567606
Por	1.31579e-06	0.479278
Aldh1b1	1.62089e-06	0.388226
Serpinf2	1.75394e-06	0.302351
Dbp	1.78323e-06	0.295918
Haao	1.8091e-06	0.334128
Gsta4	1.88055e-06	0.47664
Ccl9	1.93362e-06	0.280745
Lifr	1.94536e-06	0.422364
Tmem176a	2.00816e-06	0.422498
Cpb2	2.5781e-06	0.259311
Ninj1	3.0448e-06	0.342157
Eef1d	3.31091e-06	0.329124
H13	3.44994e-06	0.343596
Dcxr	3.66879e-06	0.353461
Rpl35a	4.09433e-06	0.392665
Thrsp	4.18165e-06	0.432177
Slc10a1	4.29113e-06	0.303095
Dad1	4.38473e-06	0.329379
Gstm3	5.68455e-06	0.491506
Qdpr	6.21759e-06	0.311675
Avpi1	7.16733e-06	0.346084
Tpmt	7.64437e-06	0.345373
Osgin1	8.20992e-06	0.309433
Mafb	8.3272e-06	0.38083
Tspo	8.47995e-06	0.461516
Ndufs7	9.87872e-06	0.334922
Lpin2	1.14942e-05	0.263112
Upb1	1.31158e-05	0.317056
Aadat	1.63082e-05	0.343153
Atp5b	1.72055e-05	0.258367
Acsm1	1.85832e-05	0.320742
Pxmp2	2.16245e-05	0.343832
Pgrmc1	2.48658e-05	0.338211
Serping1	2.55625e-05	0.257695
Fah	2.64696e-05	0.266691
Mup6	2.92967e-05	0.435408
Igfbp4	2.99088e-05	0.298211
Prpf6	3.35995e-05	0.260194
Fkbp11	3.39765e-05	0.298881
Fdx1	3.71865e-05	0.337186
Hibadh	3.72863e-05	0.327691
C2	3.7794e-05	0.263421
Sult5a1	4.27582e-05	0.282096
Acaa1a	4.36971e-05	0.250835
C4a	4.52595e-05	0.293824
Qprt	4.96907e-05	0.322377
Cyp2a12	5.28975e-05	0.271658
Shmt2	5.61713e-05	0.36319
Cyp2c50	5.69733e-05	0.436072
Akr7a5	6.44916e-05	0.311425
Cyp2c54	6.48589e-05	0.353084
Rpl14	6.56541e-05	0.2753
Sephs2	6.7869e-05	0.330414
Pgls	6.98738e-05	0.320277
D4Wsu53e	7.26109e-05	0.361997
Stard10	7.35387e-05	0.318504
Selenbp1	8.34367e-05	0.364195
Spp2	8.48232e-05	0.310772
Rps11	8.74473e-05	0.271022
Ramp2	8.80519e-05	0.298045
Etnk2	9.13521e-05	0.31404
Abhd14b	9.76188e-05	0.353746
Fis1	9.84245e-05	0.302783
Cox7b	0.00011777	0.272604
Msrb1	0.000123404	0.320054
Hal	0.000135318	0.270468
Arhgef26	0.000147222	0.296913
Rpl32	0.000151185	0.304602
0610007P14Rik	0.000154819	0.295533
Bckdha	0.000155148	0.291824
Hes6	0.000159441	0.324846
Puf60	0.000162093	0.257924
Adh6-ps1	0.000163232	0.306705
Ddost	0.000164599	0.34015
Rps9	0.000165609	0.271686
Prdx5	0.000171924	0.311753
Aldh7a1	0.000172057	0.27797
Oaf	0.000177554	0.266341
D17Wsu104e	0.000196204	0.303717
Dera	0.00019751	0.296546
Cela1	0.000200981	0.32079
S100a1	0.000213161	0.273175
Gm21974	0.000232169	0.302407
Gadd45gip1	0.000236694	0.261588
Aass	0.000267836	0.250353
Rpl4	0.000285996	0.293462
Bclaf1	0.000298405	0.310225
Fetub	0.000316827	0.332064
Gm2a	0.000319213	0.254172
Rps5	0.000365104	0.258169
Gne	0.000384225	0.251214
Crp	0.000389803	0.268704
Mrpl30	0.000407482	0.259326
H2-D1	0.000439959	0.313986
Brk1	0.00044541	0.264526
2810007J24Rik	0.000477297	0.251145
Sdhd	0.000520635	0.342966
Tmem147	0.000562908	0.26742
Tmem150a	0.000578726	0.280749
Psmb2	0.000580841	0.261204
Rpl22	0.000642357	0.251514
Igfals	0.000667943	0.305147
Gstm6	0.000677182	0.262772
Pink1	0.00071139	0.259752
Manf	0.000747036	0.267868
Rapgef4	0.000749861	0.268183
Nlrp6	0.000816878	0.289379
Hsd3b3	0.000872562	0.289939
Ndufv1	0.000921726	0.261621
P2rx4	0.00100292	0.303252
Sdhc	0.00107497	0.255319
Ndufa9	0.00108628	0.307876
Hsd17b6	0.00139773	0.25893
Tecr	0.00167642	0.267501
Cyp2c44	0.00239738	0.306729
Prodh	0.00241481	0.271741
Mup9	0.0025368	0.557291
Hgd	0.00266755	0.25025
Sbds	0.0027104	0.284653
Adck3	0.00279202	0.314396
Dnhd1	0.00355198	0.273405
Ccdc124	0.00365825	0.291492
Neat1	0.00716014	0.253519
Anp32b	0.00723769	0.256238
Bphl	0.00877058	0.269966

### Sheet: HFD-UP
	p_val	avg_logFC
Fabp1	1.22058e-42	0.531156
Apoa4	7.19929e-23	1.21071
Cyp4a14	1.83806e-18	0.999489
G0s2	3.71073e-17	0.96481
Aldob	1.16734e-16	0.392537
Gm6484	9.09337e-15	0.88674
Dbi	1.20816e-14	0.302884
Leap2	7.8744e-13	0.654971
Elovl5	2.25806e-12	0.898473
Mat1a	2.49776e-11	0.373575
Hmgcs2	6.55205e-11	0.390782
Mup21	7.78011e-11	0.959453
Serpina3m	1.18738e-10	0.769793
Csad	1.29681e-10	1.00171
Crot	3.41552e-10	0.525479
Abcb4	9.2437e-09	0.692046
Jun	2.73456e-08	0.638268
Zfp36l1	3.57202e-08	0.662354
Mfsd2a	1.17812e-07	0.463976
Dusp1	1.45338e-07	0.592447
Hamp	1.62574e-07	0.487808
Acat1	2.39939e-07	0.437044
Atp5k	6.73224e-07	0.306165
Fabp2	9.1869e-07	0.613842
Calm1	1.23856e-06	0.392512
Gclc	1.79378e-06	0.517952
Plin2	2.12936e-06	0.531183
Mid1ip1	2.42466e-06	0.458653
Slc17a8	2.58355e-06	0.35625
Ppp1r3b	3.74879e-06	0.552978
Mgst3	1.12626e-05	0.435876
Tob1	1.16977e-05	0.533482
Fbp1	1.30402e-05	0.277625
Glud1	1.42872e-05	0.396744
Tsc22d1	1.80184e-05	0.489034
Cdh2	3.62905e-05	0.269264
Acaa1b	4.095e-05	0.463654
Tubb2a	4.56153e-05	0.384693
Inhbe	7.25203e-05	0.397455
Atf5	8.40613e-05	0.468652
Fasn	0.000112619	0.517198
Paqr9	0.000136243	0.329583
Aldh3a2	0.000136678	0.502777
Elovl2	0.000203231	0.434027
Pter	0.000204215	0.445106
Aldh1a1	0.000242036	0.395864
A330069E16Rik	0.000262703	0.504897
Ldha	0.000262814	0.38543
Gyk	0.000352701	0.397124
Dhrs7	0.000383751	0.450415
Ndufc1	0.00041843	0.277455
Retsat	0.000674909	0.479313
Chpt1	0.000697639	0.429645
Acadm	0.000807527	0.29793
1500017E21Rik	0.000860767	0.4052
Snrpd3	0.00105504	0.382041
N4bp2l1	0.00108964	0.353866
Cxcl1	0.0011271	0.273594
Serpina6	0.00126207	0.339182
Hes1	0.00151889	0.364929
Maob	0.00152006	0.360612
Camk2n1	0.00159194	0.408556
Tars	0.00161323	0.396221
Id2	0.00169555	0.344107
Ces2e	0.00195696	0.496765
Arpp19	0.00197234	0.356765
Zfand6	0.00202005	0.417837
Iqgap2	0.00212604	0.355981
Net1	0.00222054	0.331202
Slco1b2	0.00234386	0.292198
Rdx	0.00256588	0.318841
Cpt1a	0.00264446	0.381253
Lipa	0.00264527	0.451391
Mup20	0.00282909	0.36108
Fam35a	0.00296748	0.326137
Slc4a4	0.00321455	0.378302
mt-Rnr1	0.00372837	0.329336
Nadk2	0.00379215	0.27305
Pex11a	0.00457152	0.385594
Abcd3	0.00468909	0.27656
Colgalt1	0.0047617	0.327886
Ndufa1	0.00481612	0.265535
Ndufab1	0.00484025	0.297323
Lgals1	0.00488409	0.270472
Gck	0.00502221	0.279338
Tuba1c	0.00506533	0.315137
Mgll	0.00552458	0.495312
Nop14	0.00725958	0.275654
Nr1i3	0.00858261	0.438083
Gpd2	0.00908557	0.278131
U2surp	0.00976979	0.334482

### Sheet: Portal-UP
	p_val	avg_logFC
Mup20	2.67986e-17	1.30154
Alb	5.43013e-16	0.675668
Mup3	7.44577e-14	0.528284
Fgb	6.23413e-13	0.546156
Cyp2f2	2.19149e-12	1.20243
Serpina1e	2.65131e-12	0.856673
Hpx	5.94188e-12	0.679515
Gc	3.97074e-11	0.424611
Sds	1.31877e-10	1.46265
mt-Cytb	1.08851e-09	0.54581
Mup1	2.54032e-09	1.00311
Hsd17b13	2.79775e-09	1.15696
Trf	3.21478e-09	0.374525
Hal	5.8526e-09	1.0548
Ambp	8.30359e-09	0.456788
Hrsp12	9.17309e-09	0.669178
Serpina1b	1.15664e-08	0.465353
Fbp1	1.18965e-08	0.727582
Gstp1	1.54118e-08	0.669298
Mup7	8.56772e-08	0.551943
Amdhd1	2.0426e-07	0.974071
Aox3	2.84203e-07	0.806715
Fgg	3.24102e-07	0.433893
Apoa1	4.19953e-07	0.28718
Uox	4.64637e-07	0.469714
Serpina1d	8.16021e-07	0.451561
Arg1	1.92859e-06	0.635515
Mup12	2.20053e-06	0.74582
Hsd11b1	1.0183e-05	0.555939
Kng1	1.81143e-05	0.341107
Aldob	3.78695e-05	0.309589
Serpina12	3.85537e-05	0.806054
Atp5j	4.19966e-05	0.528797
Pck1	8.37297e-05	0.446263
mt-Nd5	9.75766e-05	0.600519
Hsd17b6	0.000110038	0.967977
Atp5g1	0.000116999	0.81266
Aldh1b1	0.000157121	0.940511
Sfxn1	0.000181629	0.838771
C9	0.000182576	0.454367
Cyp2a12	0.000207746	0.656496
Gls2	0.000218749	0.794678
Bhmt	0.000370209	0.399699
Hp	0.000435264	0.292255
Ifitm3	0.000465787	0.464412
Pigr	0.000470114	0.405557
mt-Nd2	0.000477345	0.287645
Uroc1	0.000512529	0.627334
B2m	0.000607703	0.27984
Ly6e	0.000625694	0.699685
Etnppl	0.00107318	0.66187
mt-Nd4	0.00126991	0.313086
G6pc	0.00178486	0.513698
Apoc2	0.00250553	0.322863
F2	0.00271782	0.2557
C8a	0.00301744	0.513198
Apof	0.00311969	0.422763
Cox7b	0.00334163	0.508562
Cth	0.0038548	0.473069
Spcs2	0.00413452	0.539169
Edf1	0.00450057	0.400379
Tat	0.00454731	0.338527
Atp5o	0.00542836	0.395419
mt-Co1	0.00554056	0.384227
Agxt	0.0065345	0.355227
Igf1	0.00673361	0.330293
AI182371	0.0069331	0.457024
D4Wsu53e	0.00797482	0.462559
Ftcd	0.00811121	0.421648
Aspg	0.008259	0.476999
Ctsc	0.00828592	0.44517
Ctsl	0.00938127	0.452646
Cfhr2	0.00954323	0.38203
Slc25a47	0.00970512	0.432928

### Sheet: Central-UP
	p_val	avg_logFC
Rgn	4.3149e-19	1.4981
Cyp2c29	2.80153e-17	1.6697
Aldh1a1	1.6407e-16	1.23095
Acaa1b	4.42643e-16	1.2829
Cyp2e1	7.82609e-16	1.3937
Cyp2c37	8.89966e-16	1.32838
Cyp2c50	1.66123e-15	1.36063
Cyp1a2	1.7901e-15	1.26865
Slco1b2	7.00134e-15	1.08382
Gsta3	3.65882e-14	0.906149
Gstm1	2.30374e-13	0.952833
Gulo	1.70045e-12	1.12559
Cyp2a5	2.21354e-12	1.47899
Mup17	3.74853e-12	1.35394
Apoc1	1.45135e-11	0.277317
Oat	9.8316e-11	1.25111
Csad	1.32251e-10	1.0056
Cyp7a1	1.05224e-09	0.808592
Nr1i3	1.1552e-09	0.846158
Akr1c6	1.66056e-09	0.544547
Pltp	2.96148e-09	0.632872
Cyp2d9	3.56425e-09	0.489845
Fitm1	5.84158e-09	0.8861
Aldh2	1.58596e-08	0.740343
Sod1	2.26902e-08	0.658197
Slc22a1	2.98062e-08	0.964728
Lect2	3.07145e-08	0.762321
Slc1a2	3.19423e-08	0.905156
Sord	4.62729e-08	0.746754
Acox1	7.55053e-08	0.604671
Me1	8.84174e-08	0.51162
Blvrb	1.18157e-07	0.865863
Cyp2c54	1.5959e-07	0.851417
Ugt2b1	1.87288e-07	0.77428
Hpd	2.41518e-07	0.563234
Prdx6	2.42017e-07	0.507452
Acsm1	3.2057e-07	0.72037
Rnase4	3.6934e-07	0.721016
Atp5e	5.81999e-07	0.519049
Gstm3	6.09113e-07	0.852475
Cpox	7.84381e-07	0.986366
Plbd1	1.03438e-06	0.480845
Sardh	1.26705e-06	0.630244
Lhpp	1.26854e-06	0.596524
Aqp9	1.29248e-06	0.671027
Acsl1	1.67408e-06	0.560829
Agpat2	1.7995e-06	0.751167
Cldn2	1.9659e-06	0.372977
Pon1	2.50714e-06	0.69353
Tbx3	2.92161e-06	0.504033
Ppap2b	3.44701e-06	0.843176
Acp2	3.65592e-06	0.504233
Cyp4a10	4.1665e-06	0.721485
Aldh3a2	4.928e-06	0.637281
Susd4	5.58389e-06	0.505606
Cat	5.72156e-06	0.40262
Cyp4a14	5.72618e-06	0.59364
Hspa14.1	6.51726e-06	0.380739
Gcdh	7.66536e-06	0.571145
Herc4	7.9907e-06	0.479557
Gstm6	1.12209e-05	0.570034
Psmd7	1.28366e-05	0.560223
Stard10	1.33692e-05	0.595774
Rhbg	1.58933e-05	0.38569
Setd1a	1.58933e-05	0.37745
Elovl3	1.62236e-05	0.648039
Ces1c	1.67132e-05	0.503538
Abcg8	2.11641e-05	0.439191
Gm13775	2.20799e-05	0.736923
Gstm2	2.31939e-05	0.737024
Gm26924	2.56815e-05	0.812292
Por	2.61919e-05	0.712972
Rpl26	2.6812e-05	0.517658
Paqr9	2.781e-05	0.507448
Oxr1	2.8595e-05	0.333065
Cant1	3.11255e-05	0.324726
Ugt1a6a	3.18319e-05	0.537736
Rplp1	3.53039e-05	0.590422
Rpl13	3.60893e-05	0.633334
Actb	4.9393e-05	0.398278
Rfc1	5.39484e-05	0.542446
Cdo1	5.54976e-05	0.529795
Rps20	6.03894e-05	0.471096
Rpl8	6.26654e-05	0.499744
Scd1	7.31843e-05	0.445673
Acads	8.508e-05	0.527908
Crygn	8.5874e-05	0.506943
Sharpin	8.5874e-05	0.339442
Mrs2	8.5874e-05	0.310738
Emc1	8.74688e-05	0.538639
Ubxn4	8.79359e-05	0.451401
Ctsd	8.89962e-05	0.595825
Stt3a	9.42891e-05	0.407195
Reep6	9.7404e-05	0.47126
Ang	9.74509e-05	0.595885
Smarcd2	0.000100728	0.516392
Cept1	0.000106846	0.404795
Mup9	0.000107011	1.2372
S100a10	0.000112051	0.614664
Inmt	0.000116943	0.526851
Erdr1	0.000120007	0.385409
Gcgr	0.000121711	0.480148
Imp3	0.000122423	0.54809
Bod1	0.000142632	0.42973
Mbl1	0.0001499	0.473213
Prrg2	0.000164357	0.455749
Ubc	0.000165721	0.410275
Adam17	0.000172738	0.31677
Cib2	0.000179143	0.463414
Dcaf11	0.000179342	0.607705
Ces1d	0.000200492	0.505512
Hsd17b4	0.000207731	0.58153
Trim28	0.000223738	0.390858
Dhcr24	0.000238683	0.505096
Ces2e	0.000242206	0.683893
Rps15	0.000246077	0.579083
Vcp	0.000248541	0.581337
Hsd3b7	0.000258677	0.484248
Smarcb1	0.00026954	0.578195
Cyp3a11	0.000271868	0.313523
Tle1	0.00029179	0.343365
Nceh1	0.000293852	0.542593
Cyp2c68	0.000297224	0.454625
Acaa1a	0.000299227	0.461346
Slc16a10	0.000306559	0.354713
Rab43	0.000379682	0.400239
Sdha	0.000388476	0.45611
Rmdn2	0.000390547	0.333732
Agxt2	0.000435982	0.524629
Atox1	0.000496748	0.432719
Anapc7	0.000502261	0.316974
Hsd17b12	0.00054796	0.423701
Rexo4	0.000579406	0.323036
Klf9	0.000631823	0.449408
Hsp90aa1	0.000634008	0.493887
Mob1b	0.000640707	0.361364
Lpgat1	0.000686706	0.465363
Rpl32	0.000694802	0.45912
Proser2	0.000740655	0.278829
Tigd2	0.00074202	0.36775
Phyh	0.000780275	0.336707
Nr1h3	0.000796441	0.393982
Ppcdc	0.000802565	0.299722
Pvrl1	0.000823997	0.266227
Cyr61	0.000866986	0.316569
Abi1	0.000883233	0.329688
Tomm70a	0.000888188	0.512009
Ahcy	0.000888206	0.429705
2810006K23Rik	0.000894424	0.283611
Tmem97	0.000899729	0.445117
Cenpb	0.00096047	0.419296
Cltc	0.000973866	0.43567
Cs	0.00101669	0.430123
Mup18	0.00102053	0.673065
Luc7l3	0.00111151	0.540561
Nr2f2	0.001191	0.437331
Hmgcs1	0.00120495	0.393815
Tspan31	0.00123093	0.40027
Hypk	0.00124499	0.321897
Ndufv1	0.00126493	0.497975
Lin7a	0.00131577	0.342375
Ylpm1	0.00133437	0.430052
Anxa5	0.0013368	0.517783
Gclc	0.00133756	0.46264
BC025446	0.001353	0.544655
Dpy30	0.00147817	0.46299
Mbl2	0.00168921	0.377705
Rpl14	0.00172999	0.411996
Dram2	0.00173636	0.301166
Creg1	0.00174654	0.278161
Nploc4	0.00174823	0.452796
Pfdn2	0.00175	0.292345
Mlxipl	0.00177193	0.346476
Dhx9	0.00180899	0.325776
Mthfd1	0.00185018	0.439026
Slco1a1	0.00185254	0.432927
Exoc5	0.00185675	0.296198
Cxxc1	0.00187014	0.258101
Smarca4	0.00192161	0.479579
Gid8	0.00195576	0.252586
Emc10	0.00208838	0.458448
Rab1b	0.00210742	0.400985
Senp6	0.00210887	0.319153
Hdhd3	0.00212944	0.41665
Capza2	0.00220624	0.27909
Cct7	0.00220634	0.452907
Dlst	0.00220711	0.472185
Dym	0.00223131	0.329006
Kdm2a	0.00224401	0.39296
Adh6-ps1	0.00225695	0.424317
Gstm4	0.00239251	0.448718
Got2	0.00242768	0.289087
Ttc36	0.00250672	0.288361
Mvb12a	0.00257995	0.469818
Brd4	0.00271075	0.498405
Clta	0.00272293	0.400622
Fam222b	0.00275575	0.356552
Rras2	0.00275575	0.290944
Ddx21	0.00285291	0.383535
Cdc14b	0.00290856	0.272146
2010012O05Rik	0.00293455	0.299622
Prnp	0.00294217	0.253055
Hadha	0.00294261	0.496583
Tns1	0.00303921	0.376385
Rdx	0.00304873	0.464131
Mcm3ap	0.00310409	0.335631
Ptms	0.0031499	0.414357
Map4	0.00319723	0.323999
Mcat	0.00319723	0.309402
Setd6	0.00319723	0.280449
Gm11963	0.00319723	0.26535
Slc4a2	0.00320108	0.279778
Fcgrt	0.00329309	0.447217
Abcb8	0.00331001	0.359744
Eif3b	0.00332224	0.338159
Arpc1a	0.00333233	0.379406
Tubg1	0.0033912	0.287359
Usp5	0.0033912	0.272967
Spint2	0.00347019	0.487942
Aars	0.00347444	0.35518
Rnmt	0.00353561	0.297138
Azin1	0.00353714	0.395699
Rnf19b	0.003654	0.281594
Hmgxb4	0.003654	0.268186
Atic	0.003654	0.264855
Slc29a1	0.00368986	0.373055
Efr3a	0.00372179	0.383411
Aldh9a1	0.00374352	0.458444
Ctbp1	0.00381806	0.311588
Rnf125	0.00383319	0.458499
Pex19	0.00387309	0.311289
Ap4b1	0.00390165	0.314957
Gadd45gip1	0.00396745	0.400106
Tspan4	0.00397747	0.330321
Kmt2b	0.00403111	0.264284
Pcsk6	0.00406265	0.393439
Nelfe	0.00409779	0.28877
Anxa7	0.00412503	0.347901
Mgll	0.00413007	0.353013
Mrpl10	0.00428671	0.380268
Bag1	0.00434906	0.424888
Nfib	0.00436224	0.387318
Ttc38	0.00456847	0.384621
Abcd3	0.0046318	0.303195
2810007J24Rik	0.00464009	0.366982
Ldha	0.00466152	0.339211
Tubb5	0.00469826	0.412098
Mrap	0.00479769	0.251631
Cyp27a1	0.00489662	0.430515
Mapk1	0.0049138	0.393497
Pex11a	0.00499761	0.293921
Neat1	0.00500734	0.380667
Kmt2a	0.00512104	0.371059
Eef2	0.00512294	0.345835
Fabp2	0.00512873	0.514243
Nucks1	0.00521204	0.382768
Rpl37	0.00526288	0.376709
Ghitm	0.00529741	0.343167
Fkbp2	0.00529844	0.319948
Nat9	0.00532531	0.434391
Med21	0.00535197	0.440365
Mogs	0.00535709	0.274994
Cpeb4	0.00544968	0.362701
Atg12	0.00558497	0.327216
Mapkapk2	0.00558497	0.295283
0610010K14Rik	0.00558497	0.277463
Ddx41	0.00558608	0.301052
Grina	0.00572329	0.425516
Txnrd1	0.00574484	0.291895
Glul	0.00582753	0.957788
Serpina6	0.00600481	0.460917
Bfar	0.00600541	0.580832
Gnb2l1	0.00601141	0.318687
Abcc3	0.00608897	0.37113
Nsfl1c	0.00630795	0.279599
Tkt	0.00633858	0.250489
Rpl41	0.00635791	0.368254
Mpst	0.0063977	0.558162
Nmt1	0.00645135	0.373016
Napg	0.00665003	0.38445
Pink1	0.00671011	0.400202
Hsp90ab1	0.00678103	0.298146
Cnppd1	0.00681223	0.384065
Ankrd26	0.00682643	0.330613
Dxo	0.00700701	0.35617
Pdzk1	0.00706896	0.315923
Eci2	0.00707987	0.336969
F5	0.00709038	0.29255
Mars	0.00711328	0.296702
Rnf181	0.00715224	0.383812
Fam25c	0.00716683	0.445773
Qk	0.00738153	0.305915
Kmt2c	0.00742623	0.376979
Secisbp2l	0.00742623	0.348555
Nfe2l1	0.00745518	0.385703
Pygl	0.00756903	0.367521
Srprb	0.0075748	0.428918
Jmjd8	0.00758729	0.341242
Mia3	0.00773286	0.277907
Pemt	0.00792672	0.349239
Rtfdc1	0.00796827	0.390816
Cd36	0.00797589	0.342964
Pctp	0.0080038	0.334882
Scrn2	0.0080038	0.279422
Nudcd2	0.00808054	0.37112
Dio1	0.00813985	0.419425
Mob2	0.0083959	0.361571
Ubn2	0.00865173	0.354071
2810004N23Rik	0.00872554	0.361042
Coasy	0.00877331	0.342706
Hgfac	0.00895422	0.330873
Iars	0.00906305	0.295214
Stx18	0.00906305	0.255919
Sfpq	0.0092148	0.330323
Psmc3	0.00929867	0.373291
Tmem150a	0.00946682	0.401889
0610037L13Rik	0.0096433	0.321843
2810428I15Rik	0.00969038	0.345384
Tuba4a	0.00978762	0.454732
Guf1	0.0098214	0.323867
